# Dysregulated gene expression through *TP53* promoter swapping in osteosarcoma

**DOI:** 10.1101/2020.04.20.050252

**Authors:** Karim H. Saba, Valeria Difilippo, Michal Kovac, Louise Cornmark, Linda Magnusson, Jenny Nilsson, Hilda van den Bos, Diana C. J. Spierings, Mahtab Bidgoli, Tord Jonson, Vaiyapuri P. Sumathi, Otte Brosjö, Johan Staaf, Floris Foijer, Emelie Styring, Michaela Nathrath, Daniel Baumhoer, Karolin H. Nord

**Author notes:** These authors contributed equally to this work (Valeria Difilippo, Michal Kovac). D.B. and K.H.N. jointly directed this work.

## Abstract

How massive genome rearrangements confer a competitive advantage to a cancer cell has remained an enigma. The malignant bone tumour osteosarcoma harbours an extreme number of structural variations and thereby holds the key to understand complex cancer genomes. Genome integrity in osteosarcoma is generally lost together with disruption of normal *TP53* gene function, the latter commonly through either missense mutations or structural alterations that separate the promoter region from the coding parts of the gene. To unravel the consequences of a *TP53* promoter relocated in this manner, we performed in-depth genetic analyses of osteosarcoma biopsies (*n*=148) and cell models. We show that *TP53* structural variations are early events that not only facilitate further chromosomal alterations, but also allow the *TP53* promoter to upregulate genes erroneously placed under its control. Paradoxically, many of the induced genes are part of the *TP53*-associated transcriptome, suggesting a need to counterbalance loss of *TP53* function through ‘separation-of-function’ mutations via promoter swapping. Our findings demonstrate how massive genome errors can functionally turn the promoter region of a tumour suppressor gene into a constitutively active oncogenic driver.
