## Supplementary Table 7 for "Dysregulated gene expression through *TP53* promoter swapping in osteosarcoma"

### Sheet: MSigDB_TP53promgain
Supplementary Table 7. Pathway enrichment analysis of TP53 promoter partner genes in cases with TP53 promoter gain using the Molecular Signature Database (MSigDB).
Collection(s):	C1, C2, C3, C4, C5, C6, H
# overlaps shown:	10
# genesets in collections:	26961
# genes in comparison (n):	12
# genes in universe (N):	40786
Gene Set Name	# Genes in Gene Set (K)	Description	# Genes in Overlap (k)	k/K	p-value	FDR q-value
MODULE_252	237	TFs and nuclear.	5	0.0211	4.87e-09	0.000131
MODULE_198	303	Genes in the cancer module 198.	5	0.0165	1.66e-08	0.000224
PID_P53_DOWNSTREAM_PATHWAY	137	Direct p53 effectors	4	0.0292	5.91e-08	0.000409
MODULE_98	393	Genes in the cancer module 98.	5	0.0127	6.07e-08	0.000409
REACTOME_CELLULAR_SENESCENCE	196	Cellular Senescence	4	0.0204	2.48e-07	0.00134
GGCAGCT_MIR22	231	Genes having at least one occurence of the motif GGCAGCT in their 3' untranslated region. The motif represents putative target (that is, seed match) of human mature miRNA hsa-miR-22 (v7.1 miRBase).	4	0.0173	4.79e-07	0.00215
PID_RB_1PATHWAY	65	Regulation of retinoblastoma protein	3	0.0462	8.41e-07	0.00324
REACTOME_CELLULAR_RESPONSES_TO_STIMULI	783	Cellular responses to stimuli	5	0.0064	1.82e-06	0.00614
GOBP_POSITIVE_REGULATION_OF_RNA_METABOLIC_PROCESS	1745	Any process that activates or increases the frequency, rate or extent of the chemical reactions and pathways involving RNA. [GOC:ai]	6	0.0034	4.5e-06	0.0135
REACTOME_OXIDATIVE_STRESS_INDUCED_SENESCENCE	124	Oxidative Stress Induced Senescence	3	0.0242	5.91e-06	0.0159
Gene/Gene Set Overlap Matrix
Entrez Gene Id	Gene Symbol	Gene Description	MODULE_252	MODULE_198	PID_P53_DOWNSTREAM_PATHWAY	MODULE_98	REACTOME_CELLULAR_SENESCENCE	GGCAGCT_MIR22	PID_RB_1PATHWAY	REACTOME_CELLULAR_RESPONSES_TO_STIMULI	GOBP_POSITIVE_REGULATION_OF_RNA_METABOLIC_PROCESS	REACTOME_OXIDATIVE_STRESS_INDUCED_SENESCENCE
1026	CDKN1A	cyclin dependent kinase inhibitor 1A [Source:HGNC Symbol;Acc:HGNC:1784]	MODULE_252	MODULE_198	PID_P53_DOWNSTREAM_PATHWAY	MODULE_98	REACTOME_CELLULAR_SENESCENCE	GGCAGCT_MIR22	PID_RB_1PATHWAY	REACTOME_CELLULAR_RESPONSES_TO_STIMULI
1871	E2F3	E2F transcription factor 3 [Source:HGNC Symbol;Acc:HGNC:3115]	MODULE_252	MODULE_198	PID_P53_DOWNSTREAM_PATHWAY	MODULE_98	REACTOME_CELLULAR_SENESCENCE		PID_RB_1PATHWAY	REACTOME_CELLULAR_RESPONSES_TO_STIMULI	GOBP_POSITIVE_REGULATION_OF_RNA_METABOLIC_PROCESS	REACTOME_OXIDATIVE_STRESS_INDUCED_SENESCENCE
4800	NFYA	nuclear transcription factor Y subunit alpha [Source:HGNC Symbol;Acc:HGNC:7804]	MODULE_252	MODULE_198	PID_P53_DOWNSTREAM_PATHWAY	MODULE_98		GGCAGCT_MIR22		REACTOME_CELLULAR_RESPONSES_TO_STIMULI	GOBP_POSITIVE_REGULATION_OF_RNA_METABOLIC_PROCESS
988	CDC5L	cell division cycle 5 like [Source:HGNC Symbol;Acc:HGNC:1743]	MODULE_252	MODULE_198		MODULE_98					GOBP_POSITIVE_REGULATION_OF_RNA_METABOLIC_PROCESS
6631	SNRPC	small nuclear ribonucleoprotein polypeptide C [Source:HGNC Symbol;Acc:HGNC:11157]	MODULE_252	MODULE_198		MODULE_98
9448	MAP4K4	mitogen-activated protein kinase kinase kinase kinase 4 [Source:HGNC Symbol;Acc:HGNC:6866]			PID_P53_DOWNSTREAM_PATHWAY		REACTOME_CELLULAR_SENESCENCE			REACTOME_CELLULAR_RESPONSES_TO_STIMULI		REACTOME_OXIDATIVE_STRESS_INDUCED_SENESCENCE
3021	H3-3B	H3.3 histone B [Source:HGNC Symbol;Acc:HGNC:4765]					REACTOME_CELLULAR_SENESCENCE	GGCAGCT_MIR22		REACTOME_CELLULAR_RESPONSES_TO_STIMULI		REACTOME_OXIDATIVE_STRESS_INDUCED_SENESCENCE
81565	NDEL1	nudE neurodevelopment protein 1 like 1 [Source:HGNC Symbol;Acc:HGNC:17620]						GGCAGCT_MIR22
1997	ELF1	E74 like ETS transcription factor 1 [Source:HGNC Symbol;Acc:HGNC:3316]							PID_RB_1PATHWAY		GOBP_POSITIVE_REGULATION_OF_RNA_METABOLIC_PROCESS
4920	ROR2	receptor tyrosine kinase like orphan receptor 2 [Source:HGNC Symbol;Acc:HGNC:10257]									GOBP_POSITIVE_REGULATION_OF_RNA_METABOLIC_PROCESS
54915	YTHDF1	YTH N6-methyladenosine RNA binding protein 1 [Source:HGNC Symbol;Acc:HGNC:15867]									GOBP_POSITIVE_REGULATION_OF_RNA_METABOLIC_PROCESS
112487	DTD2	D-aminoacyl-tRNA deacylase 2 [Source:HGNC Symbol;Acc:HGNC:20277]
